# Studying metal-protein interactions using fluorescent protein indicators

**DOI:** 10.1101/2022.10.13.512174

**Authors:** Joel C. Rosenbaum, Anne E. Carlson

## Abstract

Metals are widespread environmental toxins that disrupt normal cellular processes through their interactions with proteins and other macromolecules. In this study, we developed the metal-sensitive fluorescent protein mseGFP as a ratiometric reporter capable of binding heavy metals. We found that mseGFP bound mercury and lead tightly but had substantially lower sensitivity to other metals. By comparison, the redox sensor roGFP2 functioned as a ratiometric indicator for transition metals, with the highest sensitivity for copper, followed by nickel and cobalt. mseGFP and roGFP2 could also report metal binding through fluorescence quenching, and we used this effect to measure high affinity interactions for both proteins with copper and iron. Crystal structure analysis of mseGFP complexed with phenylarsine oxide revealed an unexpected mode of heavy metal interaction, with mseGFP binding PAO with 2:2 stoichiometry. Glutathione strongly inhibited most metal interactions with the fluorescent protein reporters, but increased the affinity of arsenic and cadmium for mseGFP. When expressed in HEK293T cells, mseGFP reported uptake of mercury and phenylarsine oxide from surrounding media. Glutathione depletion enhanced binding of phenylarsine oxide to mseGFP in cells, validating the importance of glutathione in modulating metal-protein interactions.
