## Supplementary material for "Studying metal-protein interactions using fluorescent protein indicators": Raw and Normalized Data

### Sheet: MsGFP
2022-03-31	Fe2+		Fe3+		Cu2+		Ni2+		Co2+		As3+		As5+		Hg2+		Pb2+		Cd2+		Zn2+		PAO3+
Ligand	x400	x488	x400	x488	x400	x488	x400	x488	x400	x488	x400	x488	x400	x488	x400	x488	x400	x488	x400	x488	x400	x488	x400	x488
0	4473	23414	1619	15168	3709	38614	1929	19021	2369	22080	4005	24425	2647	26678	4241	24300	4430	18521	3037	10492	3816	40168	4052	21177
1	4365	22790	1030	9006	1423	9880	2097	19321	2131	21162	4296	25153	2490	27059	5035	19870	4862	12120	2778	17587	3867	37864	4855	14880
10	4404	23811	127	538	455	2259	1819	18064	2092	20466	4458	23402	2650	26864	4717	17407	4723	5820	2822	15206	3855	34800	5294	6050
100	2976	13114	200	499	192	926	1779	17746	2167	21384	4641	22868	2623	27778	4741	15737	4351	4721	2873	9863	3933	30886	5203	5563
1000	1263	850	92	360	119	595	1731	18396	1574	14496	4808	21692	2509	25607			7025	10708	2914	7075	4232	14212	5208	6160
10000	182	197	31	34	49	36	1572	15029	1308	12994	8810	19883	2228	23861					3300	5171	3897	20289
Ligand
0	4792	27156	1263	13183	3762	40525	1844	16544	2076	22393	4506	17117	2466	26140	4306	24917	4225	24257	2972	15986	3890	41797	4836	16559
1	4734	24541	824	8232	1500	9763	1861	18402	2020	19524	4779	28969	2652	27198	5109	19807	4645	14584	2769	14194	3823	36614	5589	17025
10	4352	24296	134	528	456	2148	1904	17911	2195	20837	5036	28263	2689	27245	5154	17268	4969	6103	2845	11974	3813	34042	5157	5401
100	3067	11642	108	500	180	920	1727	15571	2141	21336	5288	29350	2573	25568	4797	14110	4490	4356	2917	10641	3940	31569	5246	5544
1000	1210	838	83	343	117	541	1622	14338	1564	13683	5426	26135	2535	26826			7347	11704	2869	7091	4358	14390	6745	6760
10000	190	191	27	32	52	36	1454	14241	1304	10633	7330	16214	2508	26770					3179	4395	4208	22402
Ligand
0	2672	9587	1339	14048	3798	40180	2957	22153	2488	24135	3955	21005	2613	28073	4517	25771	5203	30105	4729	28534	3850	40914	4851	27174
1	2964	8999	788	7932	1546	10196	2713	10919	2355	25003	4342	25004	2540	26323	5043	19567	5521	15987	5051	30926	3879	36528	5177	16001
10	2508	8054	117	492	503	2325	2670	16548	2374	24158	4148	23044	2517	25848	5017	17768	4210	5628	4903	25796	3811	34592	5294	5609
100	1719	994	118	477	207	1014	2650	13537	2306	23509	4270	22024	2586	26893	4738	14580	4671	5932	4956	14233	3837	30504	5314	5671
1000	302	324	81	356	119	566	2443	13377	2078	22034	4282	18483	2631	27079			7534	15886	4140	5835	4111	15433	5183	6365
10000	160	161	27	28	53	44	2177	16399	1473	14124	6173	14501	2626	26883					3730	3471	3910	18140
Ligand
0	2743	9037	1403	14885	3694	39949	3128	12191	2240	23123	3978	23446	2424	25467	4326	25399	4649	27766	4866	29001	3790	39936	4427	23504
1	2784	10255	840	7282	1658	10298	2603	19775	2259	23320	4279	22899	2376	24614	4907	18658	5024	16687	4775	26819	3531	33538	5523	9502
10	2718	8719	122	488	495	2223	2546	15924	2361	23952	4023	21992	2459	26700	5117	18211	4467	6291	4731	24792	3311	32033	5336	6010
100	1695	1028	104	460	195	980	2532	14405	2240	23030	3713	18527	2447	24989	5054	16155	4719	4959	5135	14244	3610	29411	5471	5912
1000	338	330	71	364	105	532	2326	14486	2152	21816	3776	15369	2617	27258			7336	15691	4242	5684	4167	14260	5379	6346
10000	165	142	24	22	51	41	2134	16829	1443	12303	4864	9295	2521	26135					3947	3429	4113	20641
Ligand
0	2836	9373			1327	12338	2311	24364	2364	24482	3833	23195			3962	29189	5180	45523	3652	36996	1543	17070	4391	26253
1	2810	9279			766	5411	2361	24888	2333	24335	4567	25299			5970	36438	8870	23045	3790	39884	1526	15589	5687	10716
10	2523	7326			520	3413	2508	25626	2465	24851	4429	24035			6437	28618	4965	7278	3801	33202	1681	17169	4395	4563
100	1633	970			325	2513	2290	24261	2199	22265	4303	25295			6287	22338	4444	6683	5286	24533	1533	15346	5219	6236
1000	313	298			231	1305	2549	26742	2221	21810	4581	23444			1516	4878	12822	28169	6075	13354	1798	10632	5371	6105
10000	145	123			49	42	2032	21879	1251	11053	6333	15491					4213	5933	6339	11840	1264	4020
Ligand
0	2371	24537			1304	11839	2504	26093	2166	22370	4343	23609			4339	35973	4091	43553	3129	34032	1305	14115	2443	24430
1	2598	27511			754	5925	2527	26353	2139	21735	4496	27075			6105	37156	4262	12572	3302	34156	1172	11894	2885	16331
10	2512	26379			539	4078	2515	26933	2172	22347	4461	26049			5553	25725	5616	7945	3840	33672	1312	13084	3186	3605
100	1582	17236			329	2407	2530	26286	2143	21854	4476	25305			6274	22472	5280	6714	4490	23087	1184	12237	3206	3528
1000	69	227			230	1293	2554	26454	2050	21100	4752	23535			1467	4810	13067	26847	6034	13257	1505	9638	3192	4000
10000	35	53			49	37	2338	22496	1298	11634	6478	14614					3457	4404	6365	11930	835	2076	2144	8817
Ligand
0	2411	24818			1262	11704	2464	25599							4251	36044	3878	41517	3654	38512	1345	20137	2443	24790
1	2595	27198			731	5423	2582	26183							5881	35820	4704	12251	3695	37839	1458	17564	2880	15670
10	2484	25181			492	3604	2374	24502							6328	28624	5592	8000	3713	31536	1390	15516	3216	3669
100	2049	21531			340	2608	2275	23348							6325	22993	5847	7635	5021	24267	1697	16967	3187	3493
1000	74	269			217	1223	2493	25691							1401	4597	14909	33834	6239	14170	1771	11855	3139	3913
10000	25	44			48	43	2287	23634									3735	4776	6174	11702	1201	3732	2177	8965
Ligand
0	2385	26392			1203	11128	2303	23876							4091	33660	3764	39287	3349	34185	1279	16865	2466	23638
1	2625	27448			759	5817	2337	24298							5611	33594	4787	11762	3007	31854	1467	15258	2888	14662
10	2478	25863			502	3420	2451	25504							6130	27550	5294	8116	3639	30415	1342	15074	3306	3849
100	1701	18541			331	2398	2218	22550							6039	21826	5202	6897	4729	22800	1434	14488	3228	3699
1000	86	261			221	1195	2375	24786							1320	4270	13400	29851	5403	12674	1647	10525	3216	4035
10000	27	38			44	34	2172	21765									4150	6016	6488	12104	1066	3240	2130	8813
Ligand
0	2176	22633													4733	25706			1548	13662			2392	24026
1	2457	25909													5156	17715			1514	14207			2858	16159
10	2532	26084													4986	19173			1477	12523			3344	3873
100	1631	18228													2070	5785			1620	6666			3053	3289
1000	71	262													563	211			1576	4101			2971	3832
10000	25	43																	1672	2418			2238	8204
Ligand
0	1350	13516													4620	27477			1430	11188
1	1294	12491													5064	17265			1465	12246
10	1209	11900													4986	18832			1462	11127
100	1066	10446													2190	6510			1451	5407
1000	84	231													1124	388			1462	3128
10000	35	27																	1545	2290
Ligand
0	1220	11968																	3702	37726
1	1376	11944																	3667	33253
10	1182	10981																	3828	33224
100	899	8514																	5371	18198
1000	82	184																	6870	15048
10000	31	30																	7729	10792
Ligand
0	1455	13558																	3681	38490
1	1351	12317																	4621	38538
10	1325	12320																	4148	36041
100	904	7028																	6478	18236
1000	84	269																	6785	16335
10000	32	27																	8319	11216
Ligand
0	1291	12016
1	1268	12668
10	1288	11563
100	1115	9443
1000	76	222
10000	27	34
Normalized	Fe2+		Fe3+		Cu2+		Ni2+		Co2+		As3+		As5+		Hg2+		Pb2+		Cd2+		Zn2+		PAO3+
Metal	x400	x488	x400	x488	x400	x488	x400	x488	x400	x488	x400	x488	x400	x488	x400	x488	x400	x488	x400	x488	x400	x488	x400	x488
0.1	0.151482	0.957439	0.0980288	1	0.101188	1	0.106938	0.911718	0.0974968	0.985971	0.158751	0.863858	0.0919525	0.963534	0.151019	0.893736	0.14382	1	0.128105	0.85216	0.0877535	0.999279	0.156883	0.996959
1	0.156017	0.97026	0.0607342	0.568011	0.0512852	0.366678	0.104515	0.919342	0.0941201	0.959128	0.172726	0.993948	0.0911559	0.953264	0.1844	0.797174	0.168274	0.472126	0.126095	0.884663	0.087783	0.884849	0.186117	0.63304
10	0.14605	0.908691	0.00876556	0.0358321	0.0278459	0.18267	0.102603	0.919321	0.0970957	0.970432	0.171022	0.944182	0.0934918	0.966842	0.185631	0.683349	0.158504	0.215116	0.129404	0.783036	0.0878391	0.864962	0.186815	0.206494
100	0.101751	0.525184	0.00919117	0.0339211	0.0165466	0.11772	0.0983766	0.845407	0.0939647	0.949317	0.171537	0.919107	0.0926888	0.953293	0.162697	0.522462	0.154654	0.183817	0.144836	0.527281	0.0898535	0.80858	0.189374	0.207198
1000	0.0178308	0.0209116	0.00572431	0.0248871	0.0110137	0.0603787	0.0980149	0.875367	0.0825165	0.813416	0.177485	0.823917	0.0932741	0.967764	0.022198	0.0566836	0.309815	0.620428	0.150465	0.301876	0.101425	0.493405	0.198142	0.230721
10000	0.00589954	0.00575593	0.00190655	0.00203502	0.00266416	0.00215009	0.087733	0.81906	0.057499	0.517787	0.257321	0.578564	0.0895723	0.939492			0.0459397	0.0624518	0.158245	0.231378	0.0814847	0.344995	0.0398708	0.159649
STDEV	Fe2+		Fe3+		Cu2+		Ni2+		Co2+		As3+		As5+		Hg2+		Pb2+		Cd2+		Zn2+		PAO3+
Metal	x400	x488	x400	x488	x400	x488	x400	x488	x400	x488	x400	x488	x400	x488	x400	x488	x400	x488	x400	x488	x400	x488	x400	x488
0.1	0.0789151	0.0494682	0.00505929	0	0.00732548	0	0.0236736	0.116523	0.00491256	0.0155063	0.00580521	0.136768	0.00243095	0.0235121	0.028812	0.24893	0.0495644	0	0.0356279	0.271475	0.00987482	0.00190699	0.0592664	0.00860204
1	0.0809065	0.0368511	0.00486343	0.0501663	0.0130063	0.116978	0.01442	0.163027	0.00197424	0.0409336	0.00711116	0.00906511	0.00377161	0.0361614	0.0173299	0.235445	0.050807	0.144036	0.0327493	0.257916	0.0070382	0.032367	0.0695446	0.165777
10	0.0710535	0.059469	0.00081035	0.00263995	0.015905	0.127561	0.0133442	0.0870886	0.00171064	0.0318047	0.00449171	0.0155264	0.00374763	0.0290932	0.0156355	0.172968	0.0450882	0.0457944	0.0302054	0.228459	0.00921856	0.0695628	0.0581562	0.0604406
100	0.0433205	0.251856	0.00236847	0.00255955	0.0117222	0.0937918	0.0151485	0.110936	0.00307514	0.0265264	0.00873445	0.0724396	0.00193148	0.0306535	0.0423337	0.190008	0.0397808	0.0308034	0.0229368	0.181404	0.00488056	0.0591211	0.0605858	0.0631111
1000	0.0176513	0.010064	0.000582191	0.000866468	0.00813351	0.0463589	0.00969861	0.13997	0.00886064	0.12951	0.00972114	0.0949235	0.00202706	0.0293341	0.0188786	0.0605385	0.04301	0.105922	0.0218523	0.11902	0.00577368	0.137699	0.0827411	0.075514
10000	0.00594543	0.00530308	0.000177236	0.000356589	0.00137844	0.00117878	0.00987778	0.0492422	0.00328215	0.049019	0.0440928	0.116481	0.00543391	0.047532			0.0464129	0.0639248	0.0298067	0.105663	0.0181725	0.158762	0.044601	0.178652
				11704
				5423
				3604
				2608
				1223
				43
				11128
				5817
				3420
				2398
				1195
				34

### Sheet: MsGFP + GSH 1mM
	Fe2+		Fe3+		Cu2+		As3+		Hg2+		Pb2+		Cd2+		Zn2+		PAO3+
Ligand	x400	x488	x400	x488	x400	x488	x400	x488	x400	x488	x400	x488	x400	x488	x400	x488	x400	x488
0	6673	34478	1663	14276	5130	57255	7795	40309	4367	30631	6881	41424	6967	40651	6560	73825	7155	44087
1	6434	41881	1413	11447	5047	55054	7771	44732	4537	22194	6769	30919	7182	41812	6831	74466	8062	46975
10	7386	44443	1215	10364	5244	55299	7477	40334	4986	23532	6187	11244	6845	26151	6684	65883	7507	32266
100	6830	41941	699	5861	4500	23042	8420	25405	5885	15509	5597	6068	5695	7191	7793	56481	7742	14916
1000	5048	29387	166	659	243	234	10344	9619			4632	6518	6013	6222	7350	15336	7778	13513
10000	635	540	28	27	139	87	17331	11381					4851	7319	7855	19255
Ligand
0	7533	42319	1649	14053	5314	58093	7903	43542	5119	33050	8000	48196	7269	41106	6571	76619	7569	45019
1	7408	41559	1363	11717	5548	61298	7372	47319	4783	21299	7216	34077	7078	42355	6635	67239	7873	46767
10	7314	43042	1169	10242	5164	54281	7587	40808	4752	19024	6224	11378	6908	35787	7022	68427	7803	32757
100	6716	40003	749	5444	4316	21016	8450	23427	5776	15313	6213	6625	5388	6726	7447	54523	7671	15243
1000	4911	28630	120	594	246	228	9594	9519			4658	6679	5758	6278	7380	15952	7729	13201
10000	598	522	25	22	133	96	17772	11513					4640	7235	8242	21237
Ligand
0	4502	21132	1580	13774	5462	59480	4474	22356	4887	31804	7565	44182	5280	20827	6667	73827	4723	24065
1	4360	19829	1340	10822	5715	62128	4497	22614	4791	20253	6804	36270	5526	20629	6858	71551	4513	20342
10	4474	20251	1196	9470	5507	57502	4790	20442	5143	19837	6127	14191	5449	20205	6777	66496	5658	20251
100	3568	13606	757	6140	4017	19328	5744	11766	5685	14547	5697	6179	4654	5133	7416	54008	7014	11968
1000	1854	2664	148	739	247	227	6422	6000			5323	6770	4085	3795	7401	15341	7261	11571
10000	275	313	28	24	124	79	11150	8843					3841	5202	8324	21716
Ligand
0	5088	25769	1336	12855	5194	57190	5101	22950	4568	30791	6960	42902	5605	21540	5978	67951	5226	25970
1	4929	22744	1342	12089	5166	58420	4490	23676	4705	18445	6281	32170	5817	23849	6295	69076	4701	20951
10	4610	22028	1143	9983	5007	52900	4568	20110	4957	19977	6010	12895	5426	18350	6846	69124	6107	22968
100	3906	15835	707	6278	4430	21564	5377	9924	5698	13785	5114	5705	4909	4804	7435	54177	6032	11701
1000	1807	2681	118	480	233	227	6672	5869			4804	6211	4213	3997	7024	14989	5082	7606
10000	298	315	22	26	135	88	9680	7540					3869	5638	8263	21323
Ligand
0	6938	77275							3646	38742	5206	23480
1	7011	82398							4010	42660	4712	17475
10	6729	75573							4617	39461	4059	7183
100	5711	64133							5598	27398	4092	4933
1000	2420	23895							6233	14336	4284	6243
10000	61	316
Ligand
0	6828	75488							3714	41769	4342	22779
1	7385	84036							3973	42118	4824	20143
10	6565	74163							4658	41432	4288	7278
100	5561	62346							5646	27915	4312	5043
1000	2318	22786							6128	14428	4310	6314
10000	57	330
Ligand
0	6945	76678							3487	38454	4690	21395
1	7620	88248							3841	40886	4570	19838
10	6556	76529							4307	39938	4132	9307
100	5686	63775							5630	27847	3715	4915
1000	2271	22102							6124	14115	4655	6852
10000	54	334
Ligand
0	6294	70973							3659	38377	4817	20841
1	7305	83443							3839	38137	4596	17518
10	6545	73206							4436	38913	4107	7042
100	5784	67585							5484	26558	3750	4453
1000	2033	21436							5770	13589	4562	6268
10000	63	309
Ligand
0									6700	40487	5309	59056
1									6686	40581	3226	26318
10									6868	38030	3834	8414
100									7411	26693	4353	5445
1000									3573	5592	3353	7432
10000									699	226	7196	15604
Ligand
0									6945	41336	4369	47350
1									6732	40898	3781	30101
10									7225	37482	4036	8696
100									6878	25398	4346	5746
1000									3360	5143	3824	8805
10000									742	269	6709	14908
Ligand
0									5505	20954
1									5470	22563
10									5987	22930
100									5258	11685
1000									3206	3685
10000									666	265
Ligand
0									5606	22181
1									5478	21558
10									5548	20580
100									5462	15098
1000									3199	3532
10000									718	270
Normalized	Fe2+		Fe3+		Cu2+		As3+		Hg2+		Pb2+		Cd2+		Zn2+		PAO3+
Metal	x400	x488	x400	x488	x400	x488	x400	x488	x400	x488	x400	x488	x400	x488	x400	x488	x400	x488
0.1	0.131904	0.914317	0.113117	1	0.0882784	0.97101	0.188642	0.944807	0.148197	0.929122	0.17104	0.955628	0.206696	0.961482	0.087661	0.993606	0.177913	0.975286
1	0.132667	0.966106	0.0994118	0.840426	0.0897686	0.990389	0.179505	1	0.149791	0.844316	0.159459	0.71707	0.21203	0.997623	0.0905729	0.961513	0.17713	0.913008
10	0.129906	0.919668	0.0860095	0.729725	0.0875452	0.920604	0.183061	0.879355	0.161844	0.824465	0.145873	0.273329	0.203988	0.802483	0.0930606	0.91963	0.199232	0.778306
100	0.112421	0.773039	0.0530545	0.433019	0.0723732	0.356379	0.211979	0.50062	0.185203	0.586537	0.139481	0.157791	0.173178	0.194669	0.102465	0.746351	0.213141	0.397836
1000	0.0615738	0.328123	0.0100228	0.0448553	0.00405534	0.00383648	0.249946	0.232353	0.150771	0.233451	0.138659	0.199754	0.163137	0.161711	0.0992215	0.209696	0.207064	0.335909
10000	0.00694308	0.00832045	0.00187113	0.00180544	0.00222605	0.00146588	0.416232	0.30181	0.0887667	0.033339	0.026354	0.0579071	0.143056	0.20801	0.111336	0.284593
STDEV	Fe2+		Fe3+		Cu2+		As3+		Hg2+		Pb2+		Cd2+		Zn2+		PAO3+
Metal	x400	x488	x400	x488	x400	x488	x400	x488	x400	x488	x400	x488	x400	x488	x400	x488	x400	x488
0.1	0.0546948	0.0754647	0.00538939	0	0.00109449	0.0201984	0.0192216	0.0354738	0.0536849	0.15966	0.0466895	0.133116	0.0381782	0.0356356	0.00174481	0.00704467	0.0211769	0.026142
1	0.0487516	0.0401592	0.00297542	0.0602652	0.00157228	0.0166459	0.0163785	0	0.050921	0.227625	0.0536047	0.164767	0.0432889	0.0041166	0.00238636	0.050034	0.00759673	0.0880534
10	0.0533414	0.0553815	0.0021157	0.0315888	0.00282117	0.0297011	0.0205784	0.023923	0.0524342	0.216448	0.0424087	0.088348	0.04234	0.124845	0.00354404	0.0467436	0.0359893	0.086134
100	0.0453863	0.111967	0.0024597	0.0381219	0.00534011	0.0336069	0.030309	0.0538179	0.0606697	0.183965	0.0370802	0.0531362	0.0420562	0.0336493	0.00395509	0.0272621	0.053028	0.0779349
1000	0.0372202	0.203532	0.00122583	0.00596368	0.000109851	0.000167508	0.0344622	0.025499	0.236244	0.270723	0.0554289	0.0792634	0.0244168	0.0141725	0.00196617	0.00421239	0.0560318	0.0837502
10000	0.00629044	0.00458054	0.000130657	0.000170333	0.00016126	0.000114366	0.0459299	0.058965	0.274919	0.103396	0.0528944	0.116366	0.031355	0.0354266	0.00542449	0.0186654

### Sheet: RoGFP2
	Fe2+		Fe3+		Cu2+		Ni2+		Co2+		As3+		Hg2+		Pb2+		Cd2+		Zn2+		PAO3+
Ligand	x400	x488	x400	x488	x400	x488	x400	x488	x400	x488	x400	x488	x400	x488	x400	x488	x400	x488	x400	x488	x400	x488
0	4871	30649	3247	14534	5342	27244	6247	32462	6847	32563	3681	19246	10431	25462	3729	21100	1580	9262	3479	18894	4039	22467
1	5023	31243	2082	12049	8564	16288	7209	27632	7198	28530	3664	19262	9864	31693	4138	21898	3646	19946	4489	21791	4046	22115
10	4921	31822	169	556	7403	12666	8082	27161	9061	21678	4164	21067	9443	30727	4101	21889	4022	21107	4153	16783	4487	22817
100	447	2680	137	433	5518	8884	9525	25742	8738	21325	4942	24023	7513	26412	3543	20633	3986	20433	4769	17153	4064	21404
1000	80	320	110	291	2027	3380	8778	24384	6991	14426	4302	19432	2837	14181	3516	23307	3377	18579	4747	17569	4050	22140
10000	45	115	23	25	99	74	8332	19272	3483	5920	5467	23294			3072	20352	2828	18064	4745	21821	7162	34755
Ligand
0	5100	31675	3365	15741	5536	25680	7894	27115	6619	30440	3723	18530	10750	26490	4289	23419	3665	19876	4087	21440	3982	21582
1	5264	32581	2444	11009	9685	18452	7329	31719	7132	30131	4179	21100	9786	31680	4220	23033	3490	18909	4808	21811	4052	21723
10	5000	31188	145	465	7450	12505	8248	26836	7311	27456	4068	22125	9537	30419	3896	20581	3615	19739	4695	17450	4089	20556
100	477	2962	143	426	5438	8500	9559	25349	8808	22125	3842	19161	7549	27014	3696	20065	3421	17159	4956	17815	4220	21269
1000	77	327	105	273	2068	3349	9022	26126	6749	13843	4096	19944	2956	14296	3631	20716	3275	17133	4619	18037	3862	20835
10000	45	108	25	31	118	75	8668	21542	4942	8735	4571	19644			2855	17309	2767	16368	5007	21857	7522	37977
Ligand
0	7243	25199	3389	14823	6444	28626	7190	31910	6579	27452	3862	21701	10150	24506	3968	22099	4833	23560	3777	19973	3717	18961
1	6869	24204	2711	12844	8558	14630	7084	30042	6857	26370	4215	22743	9485	31190	4185	23135	4530	21958	4303	20355	3746	20505
10	6612	25693	177	533	7196	11290	8550	27822	7373	27163	4027	23546	9349	30310	4061	21127	4233	20917	4590	18851	3952	19840
100	5480	21558	130	421	5617	8372	9698	27104	8337	19193	4280	22215	7476	26888	3944	21667	3932	21153	5072	17862	3874	19911
1000	88	224	104	275	410	583	8339	23715	7309	14502	4219	21214	2847	13642	3645	21360	3864	22030	4513	16537	3841	21062
10000	40	66	24	28	58	41	8986	22344	3840	6232	5304	21672			3157	19852	2659	17473	4728	21908	6712	32727
Ligand
0	7310	24121	2623	13145	6970	29262	6134	25851	7043	32702	7081	29130	9968	24161	7187	29210	6889	28658	4443	27779
1	7038	24241	2266	10967	9414	16237	7110	22047	6994	29213	7274	30451	9207	30010	8080	30623	6673	29994	5270	28977
10	6406	23142	156	514	7852	11869	8115	22107	6969	25786	7508	30748	9134	30145	7940	30941	6564	30199	4845	24995
100	5021	19723	132	422	5927	8688	8649	17974	7835	18575	7221	28805	7275	26323	8178	28822	6642	31003	4869	29317
1000	84	206	104	269	476	681	9406	18814	6065	12172	8436	30431	2683	12916	15791	62153	6687	28470	4768	31017
10000	31	46	27	32	60	44	6935	15115	4132	7123	9511	34139			2548	8039	5850	26280	3808	24012
Ligand
0	7278	24136			5889	23802	6081	26032	4060	20518	7106	28491	6821	27840	7329	29565	6901	27646	5069	32412
1	7039	23826			8720	15839	7069	21169	8146	26772	6606	27665	7372	29096	8134	31007	6290	27868	5221	31672
10	7014	26391			7727	12282	9312	24849	7467	21940	6830	27452	7622	29702	7718	30100	6414	29570	5023	24916
100	4876	19085			5697	8073	9671	18795	7489	16587	6908	27486	7862	26906	8341	27734	6405	28535	4811	29416
1000	90	202			932	505	8395	18250	8759	16498	8262	28956	16539	65367	15526	63229	6597	28704	4477	22579
10000	35	49			65	44	8115	16243	4224	7471	9683	33383	2755	11553	2782	10612	5977	26421	3741	23133
Ligand
0	6131	19657			5425	23813	5627	25297	6074	26565	7275	29120	7454	29129	6502	26819	7005	28195	6650	31390
1	6591	23256			9109	15632	6846	21900	6330	21466	6728	28002	7072	29520	7336	28124	6483	28394	5299	28825
10	6383	23574			7930	12651	7430	17375	6621	19036	7511	29431	6987	29359	7487	29331	6186	28432	4665	32111
100	5295	20540			5339	7748	8105	16829	7773	16842	7544	29097	5524	24793	7916	27708	6455	28708	4513	32872
1000	84	190			346	543	8169	17793	7798	15443	8256	28959	2020	10726	15311	65028	6419	28441	3837	26861
10000	29	43			58	44	5881	12300	5178	8652	9250	31856	410	544	2467	11168	5377	24308	5055	33856
Ligand
0	2329	10852			2364	10564	5449	25578	6100	27365	6644	27125	7024	29200			7067	28438	6790	29261
1	2065	9520			2215	8654	5828	17381	7491	24486	6470	26988	6732	29272			6641	29693	5628	31268
10	1951	7033			3567	5142	8002	20427	7766	22455	7358	28371	6919	29803			6528	29982	4723	32839
100	1745	5039			2505	3620	9001	18138	8226	17728	6943	27291	5646	25065			6797	31837	4355	31397
1000	62	94			1064	1537	8541	18356	7576	15118	7455	26690	2571	14854			6461	28086	3648	27050
10000	30	30			55	54	8246	17428	5618	9179	9377	29891	509	678			5545	24508	4867	34066
Ligand
0	2312	11216			1808	8621			5358	23920			7254	29355					7558	22108
1	1873	8827			2298	9980			6542	20646			6776	29629					5734	28904
10	2170	7311			2749	4384			6591	19554			7192	30536					4664	31204
100	1784	5410			2209	3246			7954	16248			5392	24000					4206	29536
1000	59	86			964	1456			7341	14642			2198	12771					3433	25421
10000	30	19			44	40			5580	9531			503	622					5059	34888
Ligand
0	2313	10264			2181	9846							6920	28533					6866	30181
1	2184	9598			4933	8630							6755	28981					5703	29213
10	2425	8591			3085	4657							6796	29169					4657	29723
100	1637	4848			2265	3666							5453	23662					4137	27879
1000	63	108			971	1368							2530	14473					3148	24040
10000	29	23			53	66							465	616					4741	33008
Ligand
0	2041	9323			2253	11022
1	2064	9722			2331	8919
10	2492	8082			3024	4545
100	1674	4524			2359	3720
1000	61	82			949	1398
10000	34	27			48	45
Normalized	Fe2+		Fe3+		Cu2+		Ni2+		Co2+		As3+		Hg2+		Pb2+		Cd2+		Zn2+		PAO3+
Metal	x400	x488	x400	x488	x400	x488	x400	x488	x400	x488	x400	x488	x400	x488	x400	x488	x400	x488	x400	x488	x400	x488
0.1	0.228495	0.961851	0.216339	1	0.218105	0.986383	0.224712	0.979264	0.213743	0.9708	0.193778	0.869803	0.265765	0.839856	0.141031	0.701751	0.197993	0.881925	0.182094	0.88758	0.111547	0.598033
1	0.220577	0.941254	0.163448	0.807302	0.321347	0.720914	0.245743	0.857708	0.251099	0.910733	0.194146	0.889138	0.251264	0.931853	0.151682	0.723108	0.200425	0.951423	0.179106	0.924423	0.112524	0.611621
10	0.22321	0.888014	0.011162	0.0357139	0.293999	0.461051	0.29359	0.83569	0.260951	0.814978	0.204955	0.924712	0.250633	0.927826	0.147133	0.692683	0.200179	0.969588	0.164113	0.85665	0.119177	0.601337
100	0.150479	0.529156	0.00933068	0.0293401	0.217916	0.328876	0.325297	0.747603	0.288305	0.653692	0.206955	0.900432	0.20186	0.790115	0.144257	0.667841	0.199578	0.956315	0.165473	0.872558	0.115475	0.594767
1000	0.00419416	0.00880278	0.0072917	0.0190954	0.0621239	0.0899298	0.30848	0.738267	0.261572	0.520051	0.220937	0.881717	0.103282	0.504524	0.199754	0.967976	0.193442	0.919882	0.14899	0.791803	0.111863	0.60974
10000	0.00198595	0.00244626	0.00171096	0.00200321	0.00368249	0.00321747	0.278059	0.621329	0.165852	0.281528	0.261738	0.968276	0.0116798	0.0287622	0.0855179	0.489888	0.162621	0.825524	0.164595	0.943097	0.203076	1
STDEV	Fe2+		Fe3+		Cu2+		Ni2+		Co2+		As3+		Hg2+		Pb2+		Cd2+		Zn2+		PAO3+
Metal	x400	x488	x400	x488	x400	x488	x400	x488	x400	x488	x400	x488	x400	x488	x400	x488	x400	x488	x400	x488	x400	x488
0.1	0.0483091	0.0495645	0.0110649	0	0.0186914	0.0408517	0.0169203	0.0507918	0.0249163	0.0772567	0.0286343	0.0420295	0.0714483	0.167382	0.0316827	0.253936	0.0533578	0.184783	0.0239629	0.100019	0.00485466	0.0345258
1	0.0489901	0.065918	0.0152713	0.0639353	0.086342	0.146126	0.0233082	0.0934427	0.0286773	0.062526	0.0212133	0.0555904	0.0613304	0.172356	0.0284219	0.252662	0.0190194	0.0189925	0.0212097	0.0576743	0.00419758	0.0282954
10	0.0453068	0.133627	0.001132	0.00374524	0.0290791	0.0444974	0.0351949	0.0750791	0.0231109	0.0940298	0.0279493	0.0600887	0.0567391	0.168044	0.0259331	0.218828	0.0147318	0.0383921	0.0302976	0.0704577	0.00882111	0.0471713
100	0.0717933	0.271581	0.000471602	0.00186452	0.0142234	0.0215533	0.0267236	0.0617985	0.0255158	0.046099	0.021708	0.0566053	0.0386497	0.136082	0.0170882	0.226503	0.021629	0.0507231	0.0439388	0.061558	0.00313538	0.0247368
1000	0.00139038	0.000980957	0.000480344	0.00123459	0.0350065	0.0559438	0.0345774	0.0389534	0.046387	0.082656	0.034723	0.0321468	0.0535574	0.17931	0.0456298	0.0466457	0.0272057	0.0450024	0.0476532	0.0837286	0.00719902	0.0432993
10000	0.000795041	0.000627554	0.000198553	0.000264698	0.00122048	0.00165305	0.0286985	0.0692186	0.0398862	0.0666513	0.0380691	0.0427361	0.0131013	0.0532138	0.0447809	0.336539	0.0312299	0.048736	0.0411925	0.107405	0.00356448	0

### Sheet: RoGFP + GSH 1mM
	Fe2+		Fe3+		Cu2+		Ni2+		Co2+		Hg2+
Ligand	x400	x488	x400	x488	x400	x488	x400	x488	x400	x488	x400	x488
0	4947	34975	2958	12013	5172	50710	5207	44701	5223	46019	7889	22174
1	5161	40114	2954	12428	6385	25717	4913	41646	5457	41398	8615	23382
10	5321	39339	2843	10898	4583	14655	4902	40881	6669	36476	8560	23312
100	4542	30409	2354	9290	5960	13573	5009	46739	9395	32269	8236	23418
1000	288	606	355	867	191	205	4816	43488	10186	19840	5602	22005
10000	48	106	23	27	127	89	1323	7238	6078	12465
Ligand
0	5150	39211	3272	13332	5219	48071	4968	44878	4921	44779	8448	23305
1	5210	39574	3093	13351	6303	22912	5253	42694	5217	41514	8567	23204
10	5198	39088	2887	12487	4479	14330	4810	41983	7216	38040	8242	22756
100	4771	30519	2436	10174	6193	14016	5153	48493	9296	31536	7715	20938
1000	296	603	238	609	153	182	5035	43978	10112	21482	5575	21706
10000	44	103	22	25	107	83	1712	11171	6731	13185
Ligand
0	5102	37779	3257	12898	5209	46402	4945	42632	5728	52108	8491	23472
1	5106	36653	3019	13154	6508	23872	4679	43482	5610	43210	8383	22819
10	4775	33134	2827	12005	4911	14748	4951	40788	7373	40605	8367	23034
100	4576	27971	2473	10352	6179	13531	5100	44400	9407	32408	7761	22690
1000	296	605	229	558	150	180	4940	47985	9978	21472	5580	22047
10000	45	99	26	27	106	87	1413	8829	6507	12684
Ligand
0	4183	28539	3246	11294	5082	47323	4293	42097	5305	48402
1	4969	36774	2756	11536	6064	21516	4946	43760	5451	44259
10	5197	35227	2739	11635	4510	13616	5217	43188	7182	38270
100	4177	29239	2268	9937	6176	13316	4756	47531	9102	31785
1000	263	543	250	647	159	192	5139	49146	10959	20942
10000	46	101	26	25	106	87	1730	10886	5495	10875
Ligand
0					3824	32388	3536	29115	3215	21209
1					4685	18208	3578	29981	3780	20420
10					4293	11911	3747	30802	4864	15325
100					4358	9848	3837	30089	5423	11657
1000					113	100	3242	22011	4960	9472
10000					86	56	1308	6848	2831	5792
Ligand
0					3631	30637	3378	28577	3127	21100
1					4409	17496	3333	27839	3762	20590
10					4287	12011	3518	27993	5078	16019
100					4427	9952	3576	27602	5573	11905
1000					110	111	3391	22907	5084	9842
10000					96	66	1408	7131	3644	6816
Ligand
0					3886	33059	3413	29387	3341	22464
1					4438	17339	3510	29197	4021	22069
10					4092	11154	3629	29485	5123	15945
100					4012	9460	3662	29012	5466	11576
1000					158	122	3313	22673	5025	9720
10000					78	65	1229	6258	3070	5926
Ligand
0					3768	32473	3167	26938	3155	21496
1					4659	18613	3312	27647	3748	20505
10					3831	10828	3480	28616	4850	15463
100					4052	9298	3501	27389	5309	11538
1000					179	136	3499	25473	4710	9403
10000					75	61	1108	5660	3052	6044
Normalized	Fe2+		Fe3+		Cu2+		Ni2+		Co2+		Hg2+
Metal	x400	x488	x400	x488	x400	x488	x400	x488	x400	x488	x400	x488
0.1	0.125564	0.909696	0.252419	0.979104	0.112547	1	0.107961	0.938767	0.129776	1	0.353708	0.982293
1	0.132647	0.992549	0.233935	0.997873	0.136463	0.522977	0.109896	0.933988	0.145655	0.930657	0.364211	0.98877
10	0.132928	0.950845	0.223831	0.931207	0.112365	0.327912	0.112856	0.931096	0.189952	0.76537	0.358552	0.984419
100	0.117124	0.766184	0.1887	0.787648	0.129403	0.2917	0.114092	0.97203	0.223806	0.60625	0.337796	0.955039
1000	0.00741151	0.0152811	0.0213217	0.0533513	0.0038641	0.00379427	0.109117	0.876582	0.222835	0.442346	0.238722	0.93678
10000	0.00118761	0.00265305	0.00192742	0.00206158	0.00246405	0.00186537	0.0375494	0.209077	0.138203	0.271813
STDEV	Fe2+		Fe3+		Cu2+		Ni2+		Co2+		Hg2+
Metal	x400	x488	x400	x488	x400	x488	x400	x488	x400	x488	x400	x488
0.1	0.00799183	0.0922276	0.015736	0.0123306	0.230481	0	0.00994234	0.0460003	0.0205904	0	0.011905	0.0250417
1	0.00270719	0.0129059	0.00344307	0.00368442	0.285994	0.0410973	0.00767774	0.0429387	0.031296	0.0471974	0.00499463	0.0117862
10	0.00537935	0.0440058	0.00859483	0.0448434	0.235705	0.0352507	0.00923405	0.0645741	0.0409719	0.0443433	0.00506625	0.00806859
100	0.00372541	0.0199542	0.0044371	0.0408604	0.244737	0.0157908	0.0101062	0.0229098	0.0346234	0.0702548	0.00982927	0.0422739
1000	0.000276264	0.000456928	0.00447245	0.0106505	0.011516	0.000322629	0.00519266	0.0986868	0.0292037	0.0201571	0.000701597	0.0038155
10000	4.95923e-05	5.57638e-05	0.000212644	0.000118024	0.00451045	0.000134449	0.00660854	0.027672	0.0219452	0.028102

### Sheet: EDTA pre-treat
	MsGFP						RoGFP2
	Fe2+		Fe3+		Cu2+		Fe2+		Fe3+		Cu2+
Ligand	x400	x488	x400	x488	x400	x488	x400	x488	x400	x488	x400	x488
0	2800	26054	2574	26632	3565	37169	1400	10137	1367	10284	1565	11586
1	2902	26922	2605	26067	3780	39271	1545	11330	1471	9837	1511	11282
10	2840	27539	2352	22157	3588	38712	1556	11349	1360	10257	1367	9005
100	2876	25830	2286	21985	3763	41737	1688	9848	1243	9001	1543	11240
1000	2575	21824	2280	24929	3805	38323	1711	8389	1189	10577	1540	10161
10000	962	8546	25	22	65	44	664	2210	27	26	61	65
Ligand
0	2540	23654	2773	26729	3814	40443	1549	11437	1442	10584	1564	11386
1	2682	25573	2787	27477	3252	35703	1437	10875	1465	10216	1522	10905
10	2837	28107	2217	21062	3883	41568	1388	10997	1375	9836	1369	10512
100	2511	23499	2197	21846	3491	39456	1563	8368	1333	10259	1380	10068
1000	2602	22471	2499	27471	3274	37083	1532	7935	1184	9346	1809	10499
10000	1674	14822	20	24	68	41	955	5418	21	28	71	46
Ligand
0	2691	26159	2682	25208	3998	38559	1503	10804	1624	11676	1435	10023
1	2939	28320	2584	26074	3797	42527	1377	10173	1399	9633	1511	10740
10	2938	27579	2052	20647	3915	40819	1446	9652	1366	9909	1406	10956
100	2492	25384	2272	22284	3562	39254	1528	8776	1323	10373	1372	10038
1000	2816	24258	2474	27237	3385	34905	1571	7927	1103	9402	1850	10368
10000	1440	13895	18	27	65	42	618	1750	24	27	73	51
Ligand
0	2788	28538	2185	25917	3319	38069	1414	9916	1602	11302	1372	9746
1	2725	27449	2169	22271	3381	37192	1240	9178	1562	11121	1399	10245
10	2841	28441	1984	19370	3706	38799	1353	9111	1419	10685	1390	10047
100	2801	25495	1809	19590	3652	39141	1468	8353	1370	10395	1388	9895
1000	2653	22940	1925	20834	3484	37907	1409	6821	1225	10688	1910	9714
10000	1518	13831	27	25	57	37	1049	6065	25	33	88	55
Ligand
0					3399	32221
1					2639	28019
10					2838	25290
100					2973	21904
1000					4573	16488
10000					76	52
Ligand
0					2878	29205
1					2970	28687
10					2688	25972
100					3383	30774
1000					4540	20751
10000					67	48
Ligand
0					2907	28765
1					3265	33568
10					2884	27584
100					2958	29022
1000					4355	18685
10000					67	48
Ligand
0					3110	32179
1					3050	30738
10					2621	25998
100					2757	25456
1000					4169	17878
10000					66	49
Normalized	Fe2+		Fe3+		Cu2+		Fe2+		Fe3+		Cu2+
Metal	x400	x488	x400	x488	x400	x488	x400	x488	x400	x488	x400	x488
0.1	0.0961896	0.927835	0.095087	0.974571	0.088994	0.935699	0.135127	0.973302	0.13658	0.993075	0.134334	0.966534
1	0.100016	0.96232	0.0944515	0.948851	0.0861162	0.937507	0.128571	0.954089	0.133879	0.92607	0.13464	0.97795
10	0.101839	0.992609	0.0802228	0.775984	0.0915306	0.969655	0.132188	0.94343	0.12526	0.923286	0.125558	0.920286
100	0.0949788	0.890924	0.0797525	0.79865	0.0878012	0.968057	0.143717	0.813517	0.119498	0.907111	0.128772	0.934107
1000	0.0946193	0.813091	0.085417	0.934927	0.0846342	0.899888	0.143054	0.713643	0.106784	0.908486	0.161772	0.923401
10000	0.0496325	0.45324	0.000842314	0.000913862	0.00154449	0.000993366	0.0762495	0.360518	0.00220108	0.00258398	0.00668832	0.00491843
STDEV	Fe2+		Fe3+		Cu2+		Fe2+		Fe3+		Cu2+
Metal	x400	x488	x400	x488	x400	x488	x400	x488	x400	x488	x400	x488
0.1	0.00411059	0.0570074	0.0064053	0.0304298	0.00397521	0.037512	0.00725092	0.046243	0.0046615	0.0119952	0.00229948	0.0358621
1	0.00459705	0.0331927	0.00663315	0.0538503	0.00479737	0.0506369	0.00445608	0.0270945	0.00812419	0.0614683	0.00287966	0.0151413
10	0.0016831	0.0109277	0.00507503	0.0330271	0.00334358	0.0285449	0.00636919	0.0407406	0.005028	0.0454225	0.00699485	0.0872846
100	0.00670935	0.036251	0.00611425	0.0271312	0.00408544	0.0332543	0.00497285	0.0511741	0.00465654	0.0433735	0.0057942	0.0357475
1000	0.00279984	0.0254265	0.00678409	0.0800263	0.00551548	0.0532896	0.00609807	0.0229813	0.00727675	0.0725691	0.0193597	0.0286941
10000	0.0090659	0.0841158	0.000154193	6.69175e-05	6.43363e-05	3.90389e-05	0.0200173	0.188932	0.000219103	0.000227019	0.00120893	0.00061686

### Sheet: EDTA reversal
	MsGFP														RoGFP2
	Fe2+		Fe3+		Cu2+		Cd 2+		Hg 2+		Pb 2+		As 3+		Fe2+		Fe3+		Cu2+		Ni 2+		Co 2+
Ligand	x400	x488	x400	x488	x400	x488	x400	x488	x400	x488	x400	x488	x400	x488	x400	x488	x400	x488	x400	x488	x400	x488	x400	x488
0	3251	31570	3090	31796	3322	33369	4199	44138	4911	43777	4325	45374	4318	45216	1607	12041	1661	11865	2805	12164	2441	11025	2475	10663
1	2446	25294	2839	29390	2804	27606	4398	46076	6163	39473	4326	45009	4239	44357	1685	12131	1446	10572	2975	9575			2532	10575
10	2731	30349	1885	19676	2751	25837	4200	43555	6070	38623	4467	47155	4291	44523	1693	11982	1320	9927	3005	10171	3281	11852	2785	10239
100	1993	20468	1411	15277	2758	22256	5076	36330	5841	36540	4473	46298	4412	45297	1601	9016	1326	10515	3221	9813	3406	11860	3076	10282
1000	199	1633	382	5169	3338	14705	4268	43632	4781	30778	6469	37747	4856	40889	756	3611	652	5234	2391	7182	3231	10239	3153	10780
10000	247	1364	20	11	67	43	426	875	95	42	239	199	8226	30031	391	1888	24	27	91	49	718	1892	389	701
Ligand
0	3256	32506	3120	31646	3172	31970	4300	44900	4661	43469	4118	43525	4357	45682	1731	12942	1579	11748	2793	12598	2605	11609	2773	11934
1	3006	30438	2565	26272	2904	27908	4267	45367	6130	39675	4174	44128	4315	45062	1712	12628	1443	10709	2781	9239	3179	12528	2629	10381
10	3228	32065	1814	19233	2820	26798	4410	46248	6363	40558	4365	45558	4096	42932	1679	12112	1390	10491	3041	10296	3244	11369	2671	9382
100	2472	24127	1413	15607	2832	24316	5402	37479	5955	37514	4311	44343	4363	44761	1707	9468	1342	10544	3173	10191	3334	10941	3163	11343
1000	233	2070	397	4950	3346	14164	4274	42983	4746	29526	6669	34235	4797	41175	637	3204	523	4487	2347	7281	3102	10898	2986	9588
10000	163	1468	24	27	75	56	168	105	79	44	209	173	7929	28515	172	875	29	29	78	49	248	514	280	474
Ligand
0	3231	31549	2907	28986	3147	32846	4199	44138	4704	42390	4439	46669	4287	45331	1586	11824	1538	11330	2907	12287	2378	10402	2884	12494
1	2664	29750	2785	28858	2932	28356	4398	46076	6044	38911	4435	45676	4338	45052	1688	11889	1519	10642	2832	9594	3194	12841	2556	10015
10	3124	30842	1884	19662	2716	25644	4200	43555	6215	38972	4401	45554	4288	44941	1665	11936	1330	10071	2878	9659	3012	10648	2610	10134
100	2098	21533	1278	14005	2840	24155	5076	36330	6089	38083	4398	44416	4410	44507	1650	9366	1379	10750	3126	9606	3236	11686	3085	10867
1000	173	1524	477	5996	3309	14498	4268	43632	4858	31098	6535	38423	4723	39263	739	3612	577	4637	2442	7947	3121	10634	3018	10534
10000	139	1205	20	25	71	57	426	875	109	45	180	117	8010	28910	147	720	23	21	1155	42	218	433	288	522
Ligand
0	3181	32468	3049	31563	3330	34645	4300	44900	4597	44476	4111	44638	4294	44816	1582	11683	1620	12230	2519	10583	2430	10344	2489	10876
1	3168	33507	2621	27613	3003	28696	4267	45367	6214	39780	4223	43428	4345	46018	1640	11713	1389	10578	2829	9770	3212	11854	2533	10104
10	2700	27973	1780	18909	2835	26905	4410	46248	6068	38336	4256	44748	4452	45920	1635	11472	1274	9984	2874	9058	3126	11015	2576	10055
100	2620	25538	1218	13044	2962	25539	5402	37479	6129	38620	4441	45692	4476	44551	1414	8599	1365	10752	2981	8539	3188	11045	3254	11285
1000	202	1710	307	3867	3227	12874	4274	42983	4727	30236	6690	36328	4741	38855	575	2925	540	4598	2336	6901	3167	11008	3190	10622
10000	160	1416	22	20	69	55	168	105	97	49	205	130	8506	29715	141	727	26	18	73	43	253	501	325	573
Ligand
0																			1651	12381
1																			2186	9832
10																			2155	9351
100																			2312	9034
1000																			2068	8202
10000																			61	62
Ligand
0																			1460	11523
1																			2291	10175
10																			2279	9500
100																			2448	9338
1000																			2154	8406
10000																			71	45
Ligand
0																			1510	11327
1																			2267	10336
10																			2333	9703
100																			2295	9363
1000																			2192	8222
10000																			68	50
Ligand
0																			1600	12210
1																			2219	9788
10																			2394	9465
100																			2303	9323
1000																			2092	7568
10000																			65	45
Normalized	Fe2+		Fe3+		Cu2+		Cd 2+		Hg 2+		Pb 2+		As 3+		Fe2+		Fe3+		Cu2+		Ni 2+		Co 2+
Metal	x400	x488	x400	x488	x400	x488	x400	x488	x400	x488	x400	x488	x400	x488	x400	x488	x400	x488	x400	x488	x400	x488	x400	x488
0.1	0.100123	0.992248	0.0981657	1	0.097675	1	0.0920545	0.964396	0.108434	1	0.0917994	0.973635	0.0946464	0.993023	0.13354	0.995159	0.135651	1	0.181415	1	0.200984	0.884729	0.228336	0.988226
1	0.0872353	0.920141	0.0873655	0.906238	0.0877024	0.847957	0.0938572	0.990475	0.141025	0.906687	0.0927034	0.963069	0.0945388	0.98988	0.137906	0.9906	0.12349	0.905253	0.215048	0.826977	0.257817	1	0.221052	0.886946
10	0.0913529	0.940047	0.0594995	0.625997	0.0837921	0.792458	0.0932546	0.972643	0.142021	0.899154	0.0944975	0.988862	0.0939329	0.977995	0.137094	0.975752	0.112782	0.858724	0.221012	0.81337	0.258463	0.916313	0.229833	0.859522
100	0.0709673	0.708816	0.0429266	0.467519	0.0857986	0.72503	0.113485	0.799436	0.137967	0.866105	0.0952291	0.97672	0.0968651	0.982446	0.130707	0.748405	0.114828	0.902923	0.230396	0.791817	0.268563	0.928783	0.271413	0.943515
1000	0.00624587	0.0536867	0.0126855	0.16209	0.0996453	0.424177	0.0925222	0.93818	0.10982	0.698937	0.142504	0.79258	0.104857	0.878628	0.0556359	0.274392	0.0486376	0.402074	0.190145	0.650613	0.257563	0.872493	0.266732	0.896948
10000	0.00550483	0.0422052	0.000693602	0.000673821	0.00212676	0.00159079	0.00643909	0.0106304	0.00218495	0.00103373	0.00449987	0.00334241	0.179178	0.642666	0.0174688	0.0864083	0.0021618	0.00201735	0.0171234	0.00405147	0.0296638	0.0691351	0.0278495	0.0493254
STDEV	Fe2+		Fe3+		Cu2+		Cd 2+		Hg 2+		Pb 2+		As 3+		Fe2+		Fe3+		Cu2+		Ni 2+		Co 2+
Metal	x400	x488	x400	x488	x400	x488	x400	x488	x400	x488	x400	x488	x400	x488	x400	x488	x400	x488	x400	x488	x400	x488	x400	x488
0.1	0.00317417	0.0134271	0.0014239	0	0.00171828	0	0.000922475	0.00645687	0.00345298	0	0.00202088	0.0170986	0.000834255	0.0110764	0.000993889	0.00373871	0.00276473	0	0.0505549	0	0.00918238	0.048713	0.00459613	0.0148056
1	0.00678104	0.0729877	0.00587814	0.0613988	0.0025879	0.0204549	0.00159377	0.00952474	0.00102393	0.00919789	0.00137832	0.0112756	0.000754152	0.00779571	0.00350603	0.0100666	0.00729141	0.0272753	0.0294768	0.0651061	0.111942	0.433013	0.0108944	0.0642102
10	0.00808652	0.061405	0.00334095	0.0310117	0.00256845	0.0265238	0.00210086	0.027357	0.00454544	0.0283982	0.000954995	0.0111964	0.00260804	0.0226803	0.00425006	0.0241629	0.00566492	0.0330393	0.0304473	0.035202	0.0152446	0.060665	0.0179583	0.0649425
100	0.00631275	0.0455853	0.00251187	0.0316772	0.00213258	0.0349662	0.00331962	0.0109559	0.00366746	0.022608	0.00115596	0.0173517	0.000785193	0.0114076	0.00631383	0.0213888	0.00410877	0.0272896	0.0346355	0.0297037	0.0125198	0.0461172	0.0167437	0.0468564
1000	0.000608653	0.00590996	0.00242095	0.030011	0.00414625	0.030369	0.000107381	0.00877742	0.00300693	0.0222077	0.0040239	0.0259992	0.00152741	0.0246273	0.00648247	0.0258187	0.00453267	0.0258092	0.0157136	0.052315	0.0124801	0.0360923	0.021356	0.0778251
10000	0.00135635	0.00254092	4.58102e-05	0.000210283	0.000142879	0.000185805	0.0028065	0.00836	0.000266764	5.33482e-05	0.000431402	0.000693275	0.00434552	0.0140259	0.00853592	0.0400581	0.000181699	0.000385591	0.029067	0.000451264	0.0178948	0.0522903	0.0052679	0.00997365

### Sheet: B-ME reversal
	RoGFP2
	Fe2+		Fe3+		Cu2+		Ni 2+		Co 2+
Ligand	x400	x488	x400	x488	x400	x488	x400	x488	x400	x488
0	1294	8887	1208	8209	631	2151	785	2600
1	1233	8460	840	5609	949	1727	821	1980	961	3125
10	1244	7782	99	229	870	1500	822	1819	950	2200
100	490	1719	75	214	485	768	781	1575	581	1121
1000	65	86	47	79	190	231	629	1236	303	606
10000	34	29	26	27	50	34	125	267	34	38
Ligand
0	1308	8959	1315	9155	610	2068	653	2180	548	1854
1	1257	8606	869	5829	831	1499	690	1761	722	2080
10	1252	7706	92	222	920	1477	876	1973	902	2018
100	426	1412	87	221	427	650	642	1270	597	1162
1000	58	101	51	76	185	223	470	958	225	439
10000	28	29	24	20	49	33	106	290	39	44
Ligand
0	1317	8963	1264	8624	783	2410	606	2042	606	2017
1	1318	9014	802	5507	898	1634	749	1928	858	2558
10	1228	7826	83	203	847	1477	674	1489	884	1979
100	261	651	84	224	464	620	661	1356	637	1166
1000	62	80	45	90	130	151	619	1252	268	502
10000	34	40	27	25	47	34	95	186	31	37
Ligand
0	1263	8551	1287	8749	611	1872	718	2488	697	2334
1	1190	8157	863	5799	987	1725	579	1317	718	2115
10	1209	7614	79	214	893	1505	664	1536	912	1955
100	290	837	95	229	382	533	597	1245	559	1002
1000	56	73	38	70	160	223	478	910	187	332
10000	22	32	24	24	46	32	120	326	42	46
Ligand
0					1315	8750
1					1972	5036
10					1734	3248
100					888	1917
1000					248	589
10000					59	30
Ligand
0					1375	9601
1					1895	4492
10					1713	3333
100					822	1830
1000					200	486
10000					55	29
Ligand
0					1330	9071
1					2069	5125
10					1773	3420
100					829	1834
1000					220	512
10000					56	30
Ligand
0					1235	8336
1					1930	4520
10					1688	3276
100					781	1735
1000					185	476
10000					61	30
Normalized	Fe2+		Fe3+		Cu2+		Ni 2+		Co 2+
Metal	x400	x488	x400	x488	x400	x488	x400	x488	x400	x488
0.1	0.146353	0.998586	0.146116	1	0.228485	1	0.296704	1	0.199749	0.669963
1	0.141107	0.966619	0.0972209	0.65534	0.328156	0.659731	0.307949	0.760712	0.32442	0.976542
10	0.139337	0.873607	0.0101907	0.025036	0.306545	0.539594	0.328735	0.737803	0.368495	0.821365
100	0.0413889	0.130285	0.00980949	0.0255893	0.150091	0.254168	0.289634	0.588199	0.240366	0.450626
1000	0.00680378	0.00959068	0.00521437	0.00909049	0.0516027	0.0785606	0.238194	0.473429	0.0975056	0.185867
10000	0.00332397	0.00366999	0.00291569	0.00277893	0.0146221	0.00954014	0.0478638	0.114459	0.0149359	0.0168717
STDEV	Fe2+		Fe3+		Cu2+		Ni 2+		Co 2+
Metal	x400	x488	x400	x488	x400	x488	x400	x488	x400	x488
0.1	0.000800727	0.00244993	0.00144928	0	0.0821961	0	0.0050301	0	0.117385	0.393966
1	0.00300494	0.0195373	0.00357843	0.0191377	0.115562	0.141536	0.0481079	0.149506	0.017347	0.0406297
10	0.00189881	0.0111523	0.00113831	0.0016862	0.117862	0.174623	0.0482948	0.104891	0.0485421	0.0980623
100	0.0104575	0.0478406	0.000642665	0.000839859	0.0577958	0.0561656	0.0306927	0.0587428	0.0361129	0.0717605
1000	0.000331533	0.00105616	0.000535455	0.000987963	0.029655	0.0260848	0.0414258	0.0898148	0.0108295	0.026029
10000	0.000513859	0.000486659	0.000237622	0.000396593	0.00825681	0.0062488	0.000799377	0.0180558	0.00347458	0.00368715
